# Endogenous viral elements reveal associations between a non-retroviral RNA virus and symbiotic dinoflagellate genomes

**DOI:** 10.1101/2022.04.11.487905

**Authors:** Alex J. Veglia, Kalia S.I. Bistolas, Christian R. Voolstra, Benjamin C. C. Hume, Serge Planes, Denis Allemand, Emilie Boissin, Patrick Wincker, Julie Poulain, Clémentine Moulin, Guillaume Bourdin, Guillaume Iwankow, Sarah Romac, Sylvain Agostini, Bernard Banaigs, Emmanuel Boss, Chris Bowler, Colomban de Vargas, Eric Douville, Michel Flores, Didier Forcioli, Paola Furla, Pierre Galand, Eric Gilson, Fabien Lombard, Stéphane Pesant, Stéphanie Reynaud, Shinichi Sunagawa, Olivier Thomas, Romain Troublé, Didier Zoccola, Adrienne M.S. Correa, Rebecca L. Vega Thurber

## Abstract

Endogenous viral elements (EVEs) offer insight into the evolutionary histories and hosts of contemporary viruses. This study leveraged DNA metagenomics and genomics to detect and infer the host of a non-retroviral dinoflagellate-infecting +ssRNA virus (dinoRNAV) common in coral reefs. As part of the Tara Pacific Expedition, this study surveyed 269 newly sequenced cnidarians and their resident symbiotic dinoflagellates (Symbiodiniaceae), associated metabarcodes, and publicly available metagenomes, revealing 178 dinoRNAV EVEs, predominantly among hydrocoral-dinoflagellate metagenomes. Putative associations between Symbiodiniaceae and dinoRNAV EVEs were corroborated by the characterization of dinoRNAV-like sequences in 17 of 18 scaffold-scale and one chromosome-scale dinoflagellate genome assembly, flanked by characteristically cellular sequences and in proximity to retroelements, suggesting potential mechanisms of integration. EVEs were not detected in dinoflagellate-free (aposymbiotic) cnidarian genome assemblies, including stony corals, hydrocorals, jellyfish, or seawater. The pervasive nature of dinoRNAV EVEs within dinoflagellate genomes (especially *Symbiodinium*), as well as their inconsistent within-genome distribution and fragmented nature, suggest ancestral or recurrent integration of this virus with variable conservation. Broadly, these findings illustrate how +ssRNA viruses may obscure their genomes as members of nested symbioses, with implications for host evolution, exaptation, and immunity in the context of reef health and disease.
