## Supplementary.Files for "Endogenous viral elements reveal associations between a non-retroviral RNA virus and symbiotic dinoflagellate genomes": ST.01a.tarametag.xlsx

### Sheet: Sheet1
Sample	location	site_colony	sample_material	taxID	#raw.PE.reads	#raw.PE.bases	#QC.PE.reads	#QC.PE.bases	#contigs	N50	Positive_dinoRNAV
TARA_CO-0000200_METAG	Coïba	S01-C021	Coral	Millepora_NCBI:txid51117	310775014	46891246167	287201890	43215431346	1407286	3279	9
TARA_CO-0000201_METAG	Coïba	S01-C022	Coral	Millepora_NCBI:txid51117	272786984	41018293049	246119812	36946758178	1396872	3759	12
TARA_CO-0000302_METAG	Coïba	S01-C031	Coral	Millepora_NCBI:txid51117	210714958	31765188372	198897810	29926617137	1487111	2378	4
TARA_CO-0001619_METAG	Guam	S03-C021	Coral	Millepora_NCBI:txid51117	201550790	30352501248	171714818	25784836615	1430065	2563
TARA_CO-0001620_METAG	Guam	S03-C022	Coral	Millepora_NCBI:txid51117	215727390	32483132704	181453972	27245179389	1364127	2863
TARA_CO-0001624_METAG	Guam	S03-C026	Coral	Millepora_NCBI:txid51117	269558756	40598548247	227145598	34122550397	1325728	3413
TARA_CO-0001679_METAG	Guam	S02-C021	Coral	Millepora_NCBI:txid51117	231545524	34873571373	197769672	29688652476	1398870	2910
TARA_CO-0001681_METAG	Guam	S02-C023	Coral	Millepora_NCBI:txid51117	210122266	31648983131	178859776	26874227179	1408949	2697
TARA_CO-0001685_METAG	Guam	S02-C026	Coral	Millepora_NCBI:txid51117	207922544	31307138813	173832602	26097092070	1488485	2481	1
TARA_CO-0001831_METAG	Guam	S01-C021	Coral	Millepora_NCBI:txid51117	202260008	30462100320	171319948	25716511578	1501059	2347
TARA_CO-0001832_METAG	Guam	S01-C022	Coral	Millepora_NCBI:txid51117	233151012	35119832386	201419354	30256042839	1375759	2903
TARA_CO-0001836_METAG	Guam	S01-C026	Coral	Millepora_NCBI:txid51117	225332326	33925819771	187213688	28104865383	1416461	2683
TARA_CO-0001839_METAG	Guam	S01-C029	Coral	Millepora_NCBI:txid51117	223177232	33343607596	196502050	29373976818	1419259	2688
TARA_CO-0002036_METAG	Gambier	S01-C021	Coral	Millepora_NCBI:txid51117	256884904	38283261899	219823486	32772005081	1300970	3222
TARA_CO-0002037_METAG	Gambier	S01-C022	Coral	Millepora_NCBI:txid51117	230868166	34769562518	194370216	29182701144	1587049	2717	7
TARA_CO-0002176_METAG	Gambier	S02-C021	Coral	Millepora_NCBI:txid51117	308807606	46513858575	265504266	39870591672	1262565	3973	3
TARA_CO-0002177_METAG	Gambier	S02-C022	Coral	Millepora_NCBI:txid51117	275597344	41519471520	240120222	36079157063	1263661	3720	1
TARA_CO-0002181_METAG	Gambier	S02-C026	Coral	Millepora_NCBI:txid51117	267476920	40307316398	238143156	35788664249	1307631	3835	4
TARA_CO-0002266_METAG	Gambier	S03-C021	Coral	Millepora_NCBI:txid51117	234189878	35284500547	195819224	29426724391	1370990	3238	3
TARA_CO-0002271_METAG	Gambier	S03-C026	Coral	Millepora_NCBI:txid51117	191717110	28891850908	127945214	19236787885	1504569	2155	2
TARA_CO-0002376_METAG	Moorea	S01-C021	Coral	Millepora_NCBI:txid51117	234520552	35352961647	213666156	32114950322	1442298	2928	6
TARA_CO-0002377_METAG	Moorea	S01-C022	Coral	Millepora_NCBI:txid51117	230028882	34675287549	209260220	31455898640	1390842	2984	2
TARA_CO-0002381_METAG	Moorea	S01-C026	Coral	Millepora_NCBI:txid51117	269058760	40560267937	245850402	36969063565	1388569	3413	5
TARA_CO-0002426_METAG	Moorea	S02-C021	Coral	Millepora_NCBI:txid51117	270810504	40795318669	248022316	37285691697	1248824	3576	2
TARA_CO-0002427_METAG	Moorea	S02-C022	Coral	Millepora_NCBI:txid51117	220547102	33244274362	201836136	30348816245	1506328	2554	2
TARA_CO-0002431_METAG	Moorea	S02-C026	Coral	Millepora_NCBI:txid51117	249953522	37603930753	230127334	34577547648	1435688	2915	1
TARA_CO-0002587_METAG	Moorea	S03-C021	Coral	Millepora_NCBI:txid51117	195845258	29340066930	170139404	25433721991	1451490	2546	1
TARA_CO-0002588_METAG	Moorea	S03-C022	Coral	Millepora_NCBI:txid51117	226748474	34105411067	206115442	30961473460	1519178	2531	1
TARA_CO-0002592_METAG	Moorea	S03-C026	Coral	Millepora_NCBI:txid51117	271065358	40750472358	249565188	37474902628	1328234	3255	1
TARA_CO-0002617_METAG	Cook	S01-C021	Coral	Millepora_NCBI:txid51117	207890346	31363103653	182688460	27492221723	1563228	2115	1
TARA_CO-0002618_METAG	Cook	S01-C022	Coral	Millepora_NCBI:txid51117	364843602	54917347250	321706738	48353507897	1177894	4158	2
TARA_CO-0002622_METAG	Cook	S01-C026	Coral	Millepora_NCBI:txid51117	311273880	46862675530	274130170	41212307723	1280753	3596
TARA_CO-0002706_METAG	Cook	S02-C021	Coral	Millepora_NCBI:txid51117	287850832	43358216760	253155126	38080759536	1398019	3073	1
TARA_CO-0002707_METAG	Cook	S02-C022	Coral	Millepora_NCBI:txid51117	266479654	40119640051	235224138	35365819740	1348245	3058
TARA_CO-0002711_METAG	Cook	S02-C026	Coral	Millepora_NCBI:txid51117	247396836	37327125133	231467250	34838141340	1428870	2652
TARA_CO-0004031_METAG	Upolu	S01-C021	Coral	Millepora_NCBI:txid51117	211015904	31795655764	185390492	27863833083	1400013	2892
TARA_CO-0004032_METAG	Upolu	S01-C022	Coral	Millepora_NCBI:txid51117	254233488	38297196747	165978904	24945384723	1408146	2871
TARA_CO-0004056_METAG	Upolu	S01-C026	Coral	Millepora_NCBI:txid51117	208694384	31442944076	181646116	27285090022	1561665	2376
TARA_CO-0004221_METAG	Upolu	S02-C021	Coral	Millepora_NCBI:txid51117	254827980	38372397996	212140422	31846801264	1415267	3162
TARA_CO-0004222_METAG	Upolu	S02-C022	Coral	Millepora_NCBI:txid51117	179879226	27086196752	151499380	22728648010	1770698	1628
TARA_CO-0004226_METAG	Upolu	S02-C026	Coral	Millepora_NCBI:txid51117	274193302	41084883341	244306528	36667052073	1710666	2511
TARA_CO-0004341_METAG	Upolu	S03-C021	Coral	Millepora_NCBI:txid51117	231136836	34808504290	190953142	28676341338	1417959	2728
TARA_CO-0004342_METAG	Upolu	S03-C022	Coral	Millepora_NCBI:txid51117	227106894	34208832015	191823172	28818989070	1396576	2831
TARA_CO-0004346_METAG	Upolu	S03-C026	Coral	Millepora_NCBI:txid51117	205929720	31016220603	174013740	26139826945	1462747	2482
TARA_CO-1016501_METAG	Milne Bay	S03-C028	Coral	Millepora_NCBI:txid51117	271088080	40804710970	251052300	37727077411	1382290	2966
TARA_CO-1016613_METAG	Papua New Guinea	S01-C022	Coral	Millepora_NCBI:txid51117	210766266	31712068136	194009358	29129089634	2008578	1409
TARA_FH-0000971_METAG	Niue	S02-C021	Coral	Millepora_NCBI:txid51117	244454048	36884508193	227069460	34179727921	1852669	2008	3
TARA_FH-0000972_METAG	Niue	S02-C022	Coral	Millepora_NCBI:txid51117	278957770	42096264926	263537266	39691647265	1442427	2820	3
TARA_FH-0000976_METAG	Niue	S02-C026	Coral	Millepora_NCBI:txid51117	289155388	43632730156	272741812	41065903485	1393095	3133	2
TARA_OA-0002277_METAG	Cook	S03-C021	Coral	Millepora_NCBI:txid51117	297276950	44780876954	276822198	41639687542	1303195	3427	1
TARA_OA-0002278_METAG	Cook	S03-C022	Coral	Millepora_NCBI:txid51117	318516502	48048910076	292834814	44048017823	1265760	3760
TARA_OA-0002282_METAG	Cook	S03-C026	Coral	Millepora_NCBI:txid51117	422747300	63781821852	393838012	59268859570	1348584	4287	3
TARA_OA-0002343_METAG	Niue	S01-C021	Coral	Millepora_NCBI:txid51117	336005098	50700342584	313260816	47132791378	1365209	3783	3
TARA_OA-0002344_METAG	Niue	S01-C022	Coral	Millepora_NCBI:txid51117	318495694	47988803716	300739090	45251309893	1163599	4140
TARA_OA-0002348_METAG	Niue	S01-C026	Coral	Millepora_NCBI:txid51117	316518574	47760458566	297074474	44706636802	1340489	3801	3
TARA_OA-0002471_METAG	Niue	S03-C021	Coral	Millepora_NCBI:txid51117	333100962	50265021276	313725444	47242001665	1276259	4059	4
TARA_OA-0002472_METAG	Niue	S03-C022	Coral	Millepora_NCBI:txid51117	298390922	45027048312	280786706	42279864359	1447589	3336	3
TARA_OA-0002476_METAG	Niue	S03-C026	Coral	Millepora_NCBI:txid51117	324053808	48896832789	302648692	45559736599	1441960	3409	6
TARA_CO-0001682_METAG	Guam	S02-C022	Coral	Millepora_NCBI:txid51117	296698058	44536970413	279082542	41824015223	1742380	2331
TARA_CO-0002043_METAG	Gambier	S01-C028	Coral	Millepora_NCBI:txid51117	259161602	38962685053	243556688	36558672476	1353075	3220	3
TARA_CO-0000002_METAG	Las Perlas	S01-C001	Coral	Pocillopora_NCBI:txid46730	329680390	49653426938	305144162	45887068651	249337	3931	4
TARA_CO-0000019_METAG	Las Perlas	S01-C006	Coral	Pocillopora_NCBI:txid46730	209134428	31474289313	190229864	28584084094	144083	5906
TARA_CO-0000032_METAG	Las Perlas	S01-C010	Coral	Pocillopora_NCBI:txid46730	258842668	38729284131	227327900	33992587828	114813	6566
TARA_CO-0000065_METAG	Las Perlas	S02-C001	Coral	Pocillopora_NCBI:txid46730	270571390	40550186364	236550910	35398546421	121827	6481
TARA_CO-0000070_METAG	Las Perlas	S02-C006	Coral	Pocillopora_NCBI:txid46730	267799918	40400868310	244347354	36771808243	236215	4142
TARA_CO-0000074_METAG	Las Perlas	S02-C010	Coral	Pocillopora_NCBI:txid46730	287277000	43335146306	259150254	39004289365	202498	4672
TARA_CO-0000125_METAG	Las Perlas	S02-C021	Coral	Pocillopora eydouxi_NCBI:txid367768	222169988	33517532077	202918026	30543692158	141002	6127
TARA_CO-0000126_METAG	Las Perlas	S02-C022	Coral	Pocillopora eydouxi_NCBI:txid367768	265702152	40003269438	241733854	36337312901	128998	6450
TARA_CO-0000140_METAG	Coïba	S01-C001	Coral	Pocillopora_NCBI:txid46730	301908006	45467522275	277101366	41666327346	299118	3071	2
TARA_CO-0000145_METAG	Coïba	S01-C006	Coral	Pocillopora_NCBI:txid46730	310102320	46782481991	281958920	42413541149	280864	3401
TARA_CO-0000149_METAG	Coïba	S01-C010	Coral	Pocillopora_NCBI:txid46730	264440256	39899314324	243397126	36636111227	242759	4017	1
TARA_CO-0000220_METAG	Coïba	S02-C001	Coral	Pocillopora_NCBI:txid46730	218367368	32906421822	194788940	29253911539	425477	1791
TARA_CO-0000225_METAG	Coïba	S02-C006	Coral	Pocillopora_NCBI:txid46730	274999948	41440018181	245080908	36805060190	222398	4409	2
TARA_CO-0000229_METAG	Coïba	S02-C010	Coral	Pocillopora_NCBI:txid46730	272142540	41063198256	253012884	38079794173	298036	3079
TARA_CO-0000385_METAG	Coïba	S03-C001	Coral	Pocillopora_NCBI:txid46730	225540324	34031486903	209206512	31480964653	159152	5512
TARA_CO-0000390_METAG	Coïba	S03-C006	Coral	Pocillopora_NCBI:txid46730	274252380	41344906614	253769290	38172854460	272430	3417	1
TARA_CO-0000394_METAG	Coïba	S03-C010	Coral	Pocillopora_NCBI:txid46730	259430574	39144430436	240328244	36162598576	172532	5450	1
TARA_CO-0000495_METAG	Las Perlas	S03-C001	Coral	Pocillopora_NCBI:txid46730	246599424	37201355171	224069468	33709092569	141864	5957
TARA_CO-0000500_METAG	Las Perlas	S03-C006	Coral	Pocillopora_NCBI:txid46730	293330558	44144629572	268240812	40305934959	368070	2206
TARA_CO-0000504_METAG	Las Perlas	S03-C010	Coral	Pocillopora_NCBI:txid46730	260641980	39320307616	236710024	35612107329	227984	4357
TARA_CO-0000555_METAG	Malpelo	S01-C011	Coral	Pocillopora_NCBI:txid46730	248545088	37503167263	231670394	34874133756	163942	5672	1
TARA_CO-0000557_METAG	Malpelo	S01-C013	Coral	Pocillopora_NCBI:txid46730	441884196	66402627702	408884112	61351348484	488331	1789
TARA_CO-0000559_METAG	Malpelo	S01-C015	Coral	Pocillopora_NCBI:txid46730	261839884	39256984693	229531608	34318884792	253413	3693
TARA_CO-0000561_METAG	Malpelo	S01-C017	Coral	Pocillopora_NCBI:txid46730	312134444	46904514793	292656164	43909681278	348273	1976
TARA_CO-0000563_METAG	Malpelo	S01-C019	Coral	Pocillopora_NCBI:txid46730	324486380	48723695402	299707270	44930904901	445466	1768	1
TARA_CO-0000580_METAG	Rapa Nui	S01-C001	Coral	Pocillopora_NCBI:txid46730	319982714	48276957024	297244004	44711842580	140927	6555
TARA_CO-0000585_METAG	Rapa Nui	S01-C006	Coral	Pocillopora_NCBI:txid46730	304695350	45972376267	284373660	42803357652	124367	6989
TARA_CO-0000589_METAG	Rapa Nui	S01-C010	Coral	Pocillopora_NCBI:txid46730	292280558	43992502815	271576500	40810728249	129043	6756
TARA_CO-0000655_METAG	Rapa Nui	S02-C001	Coral	Pocillopora_NCBI:txid46730	300919282	45398692022	278211316	41859853441	159355	5739
TARA_CO-0000660_METAG	Rapa Nui	S02-C006	Coral	Pocillopora_NCBI:txid46730	260278336	39267398565	240684876	36227815441	104648	7568
TARA_CO-0000664_METAG	Rapa Nui	S02-C010	Coral	Pocillopora_NCBI:txid46730	257492376	38848756097	239301882	36003409735	119626	7099
TARA_CO-0000697_METAG	Rapa Nui	S03-C001	Coral	Pocillopora_NCBI:txid46730	275684228	41594808226	256885944	38640461443	117571	7274
TARA_CO-0000702_METAG	Rapa Nui	S03-C006	Coral	Pocillopora_NCBI:txid46730	261728348	39488855857	243802936	36688306447	107083	7650
TARA_CO-0000706_METAG	Rapa Nui	S03-C010	Coral	Pocillopora_NCBI:txid46730	252493482	38096917321	234340048	35274689860	111817	7432
TARA_CO-0000777_METAG	Rapa Nui	S04-C001	Coral	Pocillopora_NCBI:txid46730	271853656	41006238373	245649776	36956883187	122724	7156
TARA_CO-0000782_METAG	Rapa Nui	S04-C006	Coral	Pocillopora_NCBI:txid46730	292882516	44051405007	272033182	40857318152	146060	6260
TARA_CO-0000786_METAG	Rapa Nui	S04-C010	Coral	Pocillopora_NCBI:txid46730	340280020	51336831067	313872462	47225402795	122353	6977
TARA_CO-0000817_METAG	Ducie Island	S01-C001	Coral	Pocillopora_NCBI:txid46730	265957852	40049441172	246298556	37032815317	106295	6836
TARA_CO-0000822_METAG	Ducie Island	S01-C006	Coral	Pocillopora_NCBI:txid46730	306180838	46073740053	283773188	42630738439	102934	6952
TARA_CO-0000826_METAG	Ducie Island	S01-C010	Coral	Pocillopora_NCBI:txid46730	237253016	35710489063	210920104	31704132711	125554	7410
TARA_CO-0000923_METAG	Ducie Island	S02-C006	Coral	Pocillopora_NCBI:txid46730	285547206	43016770893	249801654	37582348678	134708	7440
TARA_CO-0000927_METAG	Ducie Island	S02-C010	Coral	Pocillopora_NCBI:txid46730	247444960	37331744954	218541258	32900976174	114594	8108
TARA_CO-0000948_METAG	Ducie Island	S03-C001	Coral	Pocillopora_NCBI:txid46730	244812212	36876121619	215818676	32465985146	96312	7341
TARA_CO-0000953_METAG	Ducie Island	S03-C006	Coral	Pocillopora_NCBI:txid46730	229092802	34558020380	197241918	29678836736	102429	7262
TARA_CO-0000957_METAG	Ducie Island	S03-C010	Coral	Pocillopora_NCBI:txid46730	319503114	48113571915	295012750	44365485989	120884	6541
TARA_CO-0001599_METAG	Guam	S03-C001	Coral	Pocillopora_NCBI:txid46730	194848122	29334394120	160391330	24076346623	121023	6408
TARA_CO-0001604_METAG	Guam	S03-C006	Coral	Pocillopora_NCBI:txid46730	213002746	32067554873	174779372	26241324939	149078	5652
TARA_CO-0001608_METAG	Guam	S03-C010	Coral	Pocillopora_NCBI:txid46730	222505364	33498686774	184669684	27714945275	151662	5439
TARA_CO-0001659_METAG	Guam	S02-C001	Coral	Pocillopora_NCBI:txid46730	253164462	38117051892	208481838	31297824317	172998	5075
TARA_CO-0001664_METAG	Guam	S02-C006	Coral	Pocillopora_NCBI:txid46730	167551992	25097239966	151326782	22707114930	120720	6213
TARA_CO-0001668_METAG	Guam	S02-C010	Coral	Pocillopora_NCBI:txid46730	196338900	29574008769	167002050	25085184037	131810	5761
TARA_CO-0001811_METAG	Guam	S01-C001	Coral	Pocillopora_NCBI:txid46730	245538146	36972016751	206534494	31003194440	160167	5522
TARA_CO-0001816_METAG	Guam	S01-C006	Coral	Pocillopora_NCBI:txid46730	286158054	43098094269	240543206	36128823451	172922	5361
TARA_CO-0001820_METAG	Guam	S01-C010	Coral	Pocillopora_NCBI:txid46730	221970234	33431745158	187197880	28115509590	116235	6545
TARA_CO-0002061_METAG	Gambier	S01-C006	Coral	Pocillopora_NCBI:txid46730	161817226	24356300536	132047794	19819276036	135577	6873
TARA_CO-0002065_METAG	Gambier	S01-C010	Coral	Pocillopora_NCBI:txid46730	198160754	29837242456	164453768	24697625624	126001	6206
TARA_CO-0002126_METAG	Gambier	S02-C001	Coral	Pocillopora_NCBI:txid46730	185003498	27866139968	160936618	24178778275	108998	7773
TARA_CO-0002131_METAG	Gambier	S02-C006	Coral	Pocillopora_NCBI:txid46730	243259218	36654179515	205370780	30865625509	106742	8016
TARA_CO-0002135_METAG	Gambier	S02-C010	Coral	Pocillopora_NCBI:txid46730	207511238	31257560641	175291200	26332427310	106091	6625
TARA_CO-0002286_METAG	Gambier	S03-C001	Coral	Pocillopora_NCBI:txid46730	222311978	33482006945	189066142	28390685209	93039	8239
TARA_CO-0002291_METAG	Gambier	S03-C006	Coral	Pocillopora_NCBI:txid46730	241237280	36331343553	201101770	30208604078	276327	3417
TARA_CO-0002295_METAG	Gambier	S03-C010	Coral	Pocillopora_NCBI:txid46730	217472136	32769724868	184404062	27711602416	100533	8269
TARA_CO-0002356_METAG	Moorea	S01-C001	Coral	Pocillopora_NCBI:txid46730	209103298	31520619439	189641290	28510250638	145581	5912
TARA_CO-0002361_METAG	Moorea	S01-C006	Coral	Pocillopora_NCBI:txid46730	259514350	39118999449	237233764	35647933783	143244	6080
TARA_CO-0002365_METAG	Moorea	S01-C010	Coral	Pocillopora_NCBI:txid46730	201234712	30332990847	182504078	27441638524	141682	5686
TARA_CO-0002456_METAG	Moorea	S02-C001	Coral	Pocillopora_NCBI:txid46730	241898388	36468353108	221920620	33343225161	112512	6649
TARA_CO-0002461_METAG	Moorea	S02-C006	Coral	Pocillopora_NCBI:txid46730	260477368	39270368983	239679490	36020207235	164275	5531
TARA_CO-0002465_METAG	Moorea	S02-C010	Coral	Pocillopora_NCBI:txid46730	221523886	33216723420	204285358	30691527926	131936	5786
TARA_CO-0002566_METAG	Moorea	S03-C001	Coral	Pocillopora_NCBI:txid46730	223522020	33695038236	204226970	30709360611	113365	6580
TARA_CO-0002572_METAG	Moorea	S03-C006	Coral	Pocillopora_NCBI:txid46730	222605972	33501167141	202842452	30466216436	106595	6773
TARA_CO-0002576_METAG	Moorea	S03-C010	Coral	Pocillopora_NCBI:txid46730	288780618	43441174839	263693022	39592078980	128450	7464
TARA_CO-0002596_METAG	Cook	S01-C001	Coral	Pocillopora_NCBI:txid46730	272560758	41127102603	255179340	38434927179	179583	5029
TARA_CO-0002601_METAG	Cook	S01-C006	Coral	Pocillopora_NCBI:txid46730	274340376	41318565343	241975466	36394486419	118122	6195
TARA_CO-0002605_METAG	Cook	S01-C010	Coral	Pocillopora_NCBI:txid46730	314271094	47320781543	276887628	41633739317	156240	5587
TARA_CO-0002686_METAG	Cook	S02-C001	Coral	Pocillopora_NCBI:txid46730	287557300	43382376458	266667894	40141607476	127692	6146
TARA_CO-0002691_METAG	Cook	S02-C006	Coral	Pocillopora_NCBI:txid46730	269282920	40630888290	251218372	37840930841	124984	6187
TARA_CO-0002695_METAG	Cook	S02-C010	Coral	Pocillopora_NCBI:txid46730	299610162	45198813560	261752408	39399956055	138479	5827
TARA_CO-0004036_METAG	Upolu	S01-C006	Coral	Pocillopora_NCBI:txid46730	222020308	33451249813	195850710	29411171749	547547	2044
TARA_CO-0004040_METAG	Upolu	S01-C010	Coral	Pocillopora_NCBI:txid46730	248759784	37447741591	197217114	29615922824	225913	4159
TARA_CO-0004201_METAG	Upolu	S02-C001	Coral	Pocillopora_NCBI:txid46730	240153722	36169576779	202346852	30385222088	137194	5854
TARA_CO-0004206_METAG	Upolu	S02-C006	Coral	Pocillopora_NCBI:txid46730	239662578	36105694456	208032984	31254045695	163180	5269
TARA_CO-0004210_METAG	Upolu	S02-C010	Coral	Pocillopora_NCBI:txid46730	218039800	32832837249	182954286	27468451205	305071	2851
TARA_CO-0004321_METAG	Upolu	S03-C001	Coral	Pocillopora_NCBI:txid46730	203746214	30468932051	179646176	26982007812	141116	5638
TARA_CO-0004326_METAG	Upolu	S03-C006	Coral	Pocillopora_NCBI:txid46730	234247048	35292050451	209752018	31519499072	166478	5338
TARA_CO-0004330_METAG	Upolu	S03-C010	Coral	Pocillopora_NCBI:txid46730	270590968	40768560679	242213168	36403872614	162030	5388
TARA_FH-0000951_METAG	Niue	S02-C001	Coral	Pocillopora_NCBI:txid46730	296852714	44759536940	278056886	41859674296	127919	6164
TARA_FH-0000956_METAG	Niue	S02-C006	Coral	Pocillopora_NCBI:txid46730	292808886	44184221646	274623692	41336856509	150382	5595
TARA_FH-0000960_METAG	Niue	S02-C010	Coral	Pocillopora_NCBI:txid46730	221047500	33355606108	207178286	31199834129	120480	6387
TARA_OA-0002257_METAG	Cook	S03-C001	Coral	Pocillopora_NCBI:txid46730	297825740	44896370616	276671888	41617401470	173354	5141
TARA_OA-0002262_METAG	Cook	S03-C006	Coral	Pocillopora_NCBI:txid46730	251772436	37911416340	232717982	34988683620	109500	6406
TARA_OA-0002266_METAG	Cook	S03-C010	Coral	Pocillopora_NCBI:txid46730	276817180	41771349792	260198946	39202405771	175463	5191
TARA_OA-0002323_METAG	Niue	S01-C001	Coral	Pocillopora_NCBI:txid46730	287401704	43296468258	270337714	40666711065	109723	6531
TARA_OA-0002328_METAG	Niue	S01-C006	Coral	Pocillopora_NCBI:txid46730	406893474	61398758737	381489456	57427069085	212990	4444
TARA_OA-0002332_METAG	Niue	S01-C010	Coral	Pocillopora_NCBI:txid46730	302155938	45591833966	281679396	42403033193	138208	5876
TARA_OA-0002451_METAG	Niue	S03-C001	Coral	Pocillopora_NCBI:txid46730	315343274	47584562477	296821222	44675192086	144785	5780
TARA_OA-0002456_METAG	Niue	S03-C006	Coral	Pocillopora_NCBI:txid46730	275226984	41531301004	259097636	39008227867	119344	6321
TARA_OA-0002460_METAG	Niue	S03-C010	Coral	Pocillopora_NCBI:txid46730	301319708	45424190365	282200506	42449439724	211615	2806
TARA_CO-0000205_METAG	Coïba	S01-C026	Coral	Pocillopora eydouxi_NCBI:txid367768	269068232	40314949417	237754110	35543404906	255239	3699	2
TARA_CO-0000919_METAG	Ducie Island	S02-C002	Coral	Pocillopora_NCBI:txid46730	293930320	44323988001	264675782	39838717432	124785	7666
TARA_CO-0002056_METAG	Gambier	S01-C001	Coral	Pocillopora_NCBI:txid46730	258563874	38939458565	219543398	32962442390	109530	8193
TARA_CO-0004051_METAG	Upolu	S01-C001	Coral	Pocillopora_NCBI:txid46730	265419190	39985588100	247623874	37249430918	214625	4353
TARA_CO-0001609_METAG	Guam	S03-C011	Coral	Porites_NCBI:txid46719	204725164	30833966910	175301424	26282954994	294618	2973
TARA_CO-0001610_METAG	Guam	S03-C012	Coral	Porites_NCBI:txid46719	220753222	33237363653	184755014	27685379832	445129	2661
TARA_CO-0001614_METAG	Guam	S03-C016	Coral	Porites_NCBI:txid46719	186883528	28138770027	152995420	22937013429	245249	3198
TARA_CO-0001669_METAG	Guam	S02-C011	Coral	Porites_NCBI:txid46719	185404830	27831999842	163859664	24557604954	193386	3966
TARA_CO-0001674_METAG	Guam	S02-C016	Coral	Porites_NCBI:txid46719	271942538	40939851417	225204040	33760575994	251614	3246
TARA_CO-0001821_METAG	Guam	S01-C011	Coral	Porites_NCBI:txid46719	267467142	40274793828	219544692	32920844761	230156	3556
TARA_CO-0001822_METAG	Guam	S01-C012	Coral	Porites_NCBI:txid46719	194948424	29339138722	156648618	23480432315	226852	3364
TARA_CO-0001826_METAG	Guam	S01-C016	Coral	Porites_NCBI:txid46719	251670964	37912060630	217579814	32642217340	233354	3437
TARA_CO-0002046_METAG	Gambier	S01-C011	Coral	Porites_NCBI:txid46719	616609586	92494764465	526757258	78796247204	366567	2966
TARA_CO-0002047_METAG	Gambier	S01-C012	Coral	Porites_NCBI:txid46719	240102844	36161238214	154312172	23145574750	237193	3335
TARA_CO-0002051_METAG	Gambier	S01-C016	Coral	Porites_NCBI:txid46719	227350148	34232887892	192551364	28850149596	250358	3452
TARA_CO-0002136_METAG	Gambier	S02-C011	Coral	Porites_NCBI:txid46719	205820154	30831384420	169159310	25265417252	246164	3208
TARA_CO-0002137_METAG	Gambier	S02-C012	Coral	Porites_NCBI:txid46719	243120346	36623665017	211830396	31769401333	256271	3454
TARA_CO-0002141_METAG	Gambier	S02-C016	Coral	Porites_NCBI:txid46719	222271730	33464091566	183578130	27504393973	246286	3372
TARA_CO-0002276_METAG	Gambier	S03-C011	Coral	Porites_NCBI:txid46719	220980250	33116416953	180749710	27002904666	246223	3115
TARA_CO-0002277_METAG	Gambier	S03-C012	Coral	Porites_NCBI:txid46719	205306614	30905109932	167742000	25142101502	241250	3321
TARA_CO-0002281_METAG	Gambier	S03-C016	Coral	Porites_NCBI:txid46719	164509632	24729793511	116076892	17359280483	230086	3221
TARA_CO-0004041_METAG	Upolu	S01-C011	Coral	Porites_NCBI:txid46719	182687806	27518535783	155385358	23326381147	241635	3100
TARA_CO-0004042_METAG	Upolu	S01-C012	Coral	Porites_NCBI:txid46719	215263920	32417435960	180265188	27027816186	241711	3154
TARA_CO-0004046_METAG	Upolu	S01-C016	Coral	Porites_NCBI:txid46719	170290218	25633847704	135938676	20365811414	250795	2917
TARA_CO-0004211_METAG	Upolu	S02-C011	Coral	Porites_NCBI:txid46719	219772764	33080740928	174020342	26086450462	248294	3049
TARA_CO-0004212_METAG	Upolu	S02-C012	Coral	Porites_NCBI:txid46719	210368176	31678954328	172996224	25943720345	251213	3120
TARA_CO-0004216_METAG	Upolu	S02-C016	Coral	Porites_NCBI:txid46719	195626752	29441577768	177071144	26586420895	259396	2821
TARA_CO-0004331_METAG	Upolu	S03-C011	Coral	Porites_NCBI:txid46719	225066566	33860268969	179780284	26894603422	246018	3009
TARA_CO-0004332_METAG	Upolu	S03-C012	Coral	Porites_NCBI:txid46719	314990320	47436336163	261924908	39271795209	242684	3318
TARA_CO-0004336_METAG	Upolu	S03-C016	Coral	Porites_NCBI:txid46719	154525324	23265499130	124691854	18683463902	249292	2885
TARA_CO-0000035_METAG	Las Perlas	S01-C011	Coral	Porites_NCBI:txid46719	227867196	34296679005	205372566	30844613257	217719	4039
TARA_CO-0000038_METAG	Las Perlas	S01-C012	Coral	Porites_NCBI:txid46719	199293508	30000554494	180389772	27098364440	191617	4118
TARA_CO-0000050_METAG	Las Perlas	S01-C016	Coral	Porites_NCBI:txid46719	331171526	49852963604	297800784	44733615669	398922	2872
TARA_CO-0000075_METAG	Las Perlas	S02-C011	Coral	Porites_NCBI:txid46719	294683926	44410915703	265296590	39870791156	335735	3280
TARA_CO-0000076_METAG	Las Perlas	S02-C012	Coral	Porites_NCBI:txid46719	337871480	50962127624	300982942	45240152574	222194	4233
TARA_CO-0000080_METAG	Las Perlas	S02-C016	Coral	Porites_NCBI:txid46719	266750360	40153097217	238878810	35879248398	236165	4023
TARA_CO-0000150_METAG	Coïba	S01-C011	Coral	Porites_NCBI:txid46719	287157388	43321563098	263254292	39570205092	235527	3444
TARA_CO-0000151_METAG	Coïba	S01-C012	Coral	Porites_NCBI:txid46719	225188278	33381291701	200373726	29650866483	248860	3019
TARA_CO-0000155_METAG	Coïba	S01-C016	Coral	Porites_NCBI:txid46719	349010554	52649585756	316423688	47554985493	313581	3525
TARA_CO-0000230_METAG	Coïba	S02-C011	Coral	Porites_NCBI:txid46719	345322086	52097698635	317558946	47729337302	242131	3427
TARA_CO-0000231_METAG	Coïba	S02-C012	Coral	Porites_NCBI:txid46719	222705218	33536628079	189623230	28413362906	251726	3212
TARA_CO-0000235_METAG	Coïba	S02-C016	Coral	Porites_NCBI:txid46719	286534036	43227776793	263272834	39579627112	240856	3425
TARA_CO-0000395_METAG	Coïba	S03-C011	Coral	Porites_NCBI:txid46719	292180818	44079548306	266611974	40086796515	241351	3907
TARA_CO-0000396_METAG	Coïba	S03-C012	Coral	Porites_NCBI:txid46719	316867978	47804024195	291534252	43815467374	266565	3355
TARA_CO-0000400_METAG	Coïba	S03-C016	Coral	Porites_NCBI:txid46719	329172134	49652742052	295804480	44437291568	312505	3100
TARA_CO-0000505_METAG	Las Perlas	S03-C011	Coral	Porites_NCBI:txid46719	252717136	38119503730	226707842	34083159816	192009	4426
TARA_CO-0000506_METAG	Las Perlas	S03-C012	Coral	Porites_NCBI:txid46719	274613092	41382821975	247277272	37153136188	230005	4111
TARA_CO-0000510_METAG	Las Perlas	S03-C016	Coral	Porites_NCBI:txid46719	290474344	43815393673	261581280	39326446558	235188	4115
TARA_CO-0000525_METAG	Malpelo	S01-C001	Coral	Porites_NCBI:txid46719	289279102	43636392507	261778342	39358320051	207251	4223
TARA_CO-0000530_METAG	Malpelo	S01-C006	Coral	Porites_NCBI:txid46719	280661580	42339871360	255128078	38369808858	197387	4376
TARA_CO-0000534_METAG	Malpelo	S01-C010	Coral	Porites_NCBI:txid46719	265343854	40028742665	241001076	36228518251	212492	4162
TARA_CO-0000535_METAG	Malpelo	S02-C001	Coral	Porites_NCBI:txid46719	335122922	50207632266	302751262	45230024981	392456	2639
TARA_CO-0000540_METAG	Malpelo	S02-C006	Coral	Porites_NCBI:txid46719	401758204	60608833506	366996896	55183699527	277369	3829
TARA_CO-0000544_METAG	Malpelo	S02-C010	Coral	Porites_NCBI:txid46719	428915930	64704749881	392602868	59014225351	232317	3532
TARA_CO-0000565_METAG	Malpelo	S01-C021	Coral	Porites_NCBI:txid46719	248992724	37564107039	228147452	34302105459	196750	4215
TARA_CO-0000567_METAG	Malpelo	S01-C023	Coral	Porites_NCBI:txid46719	259328458	38924780547	236587654	35427172128	212989	4088
TARA_CO-0000569_METAG	Malpelo	S01-C025	Coral	Porites_NCBI:txid46719	267127542	40112018200	242956784	36396983807	201695	4106
TARA_CO-0000571_METAG	Malpelo	S01-C027	Coral	Porites_NCBI:txid46719	235963368	35401579956	214043492	32038254565	202593	4178
TARA_CO-0000573_METAG	Malpelo	S01-C029	Coral	Porites_NCBI:txid46719	320790338	48151925536	292208596	43756359825	245199	3939
TARA_CO-0000590_METAG	Rapa Nui	S01-C011	Coral	Porites_NCBI:txid46719	311467704	46981381052	284557246	42744256260	273212	3450
TARA_CO-0000591_METAG	Rapa Nui	S01-C012	Coral	Porites_NCBI:txid46719	347728702	52448531519	315032614	47304135915	243595	3666
TARA_CO-0000595_METAG	Rapa Nui	S01-C016	Coral	Porites_NCBI:txid46719	306488236	46231931348	280190234	42072118355	244768	3570
TARA_CO-0000675_METAG	Rapa Nui	S02-C011	Coral	Porites_NCBI:txid46719	289704954	43613154919	262195546	39354239539	244490	3605
TARA_CO-0000676_METAG	Rapa Nui	S02-C012	Coral	Porites_NCBI:txid46719	280849112	42362957739	255938030	38435995278	271712	3409
TARA_CO-0000680_METAG	Rapa Nui	S02-C016	Coral	Porites_NCBI:txid46719	279089976	42096450889	253776852	38110711156	231673	3671
TARA_CO-0000727_METAG	Rapa Nui	S03-C011	Coral	Porites_NCBI:txid46719	301213130	45436255871	276215050	41494601781	320877	3149
TARA_CO-0000728_METAG	Rapa Nui	S03-C012	Coral	Porites_NCBI:txid46719	326459500	49243494261	298547184	44848527267	268843	3481
TARA_CO-0000732_METAG	Rapa Nui	S03-C016	Coral	Porites_NCBI:txid46719	306786558	46278040134	281531876	42293992125	356407	2976
TARA_CO-0000787_METAG	Rapa Nui	S04-C011	Coral	Porites_NCBI:txid46719	277809866	41907531438	254828744	38281338351	251259	3563
TARA_CO-0000788_METAG	Rapa Nui	S04-C012	Coral	Porites_NCBI:txid46719	248323472	37282279323	226785512	33980605026	248217	3307
TARA_CO-0000792_METAG	Rapa Nui	S04-C016	Coral	Porites_NCBI:txid46719	279862644	42170057966	253217182	38040301625	247104	3592
TARA_CO-0000797_METAG	Ducie Island	S01-C011	Coral	Porites_NCBI:txid46719	283613418	42777282055	252799570	37971334942	219856	3716
TARA_CO-0000798_METAG	Ducie Island	S01-C012	Coral	Porites_NCBI:txid46719	281337314	42362522211	259218940	38933071005	218103	3702
TARA_CO-0000802_METAG	Ducie Island	S01-C016	Coral	Porites_NCBI:txid46719	291604642	43905045642	269056388	40422177189	231184	3222
TARA_CO-0000908_METAG	Ducie Island	S02-C011	Coral	Porites_NCBI:txid46719	241512598	36381167915	211509782	31797141040	225267	3574
TARA_CO-0000909_METAG	Ducie Island	S02-C012	Coral	Porites_NCBI:txid46719	219711314	33144162901	192721836	28983748139	244986	3367
TARA_CO-0000913_METAG	Ducie Island	S02-C016	Coral	Porites_NCBI:txid46719	265932170	40111044330	228099522	34307310081	238719	3524
TARA_CO-0000958_METAG	Ducie Island	S03-C011	Coral	Porites_NCBI:txid46719	224945214	33928787074	192356086	28935822315	235609	3447
TARA_CO-0000959_METAG	Ducie Island	S03-C012	Coral	Porites_NCBI:txid46719	231214512	34822669957	210479542	31627304267	239345	3074
TARA_CO-0000963_METAG	Ducie Island	S03-C016	Coral	Porites_NCBI:txid46719	205127440	30939973268	176101546	26488444892	228946	3454
TARA_CO-0001670_METAG	Guam	S02-C012	Coral	Porites_NCBI:txid46719	536520312	80567534243	479699074	71867510369	232903	3539
TARA_CO-0002366_METAG	Moorea	S01-C011	Coral	Porites_NCBI:txid46719	219839036	33015853229	205834016	30851142425	253548	3018
TARA_CO-0002367_METAG	Moorea	S01-C012	Coral	Porites_NCBI:txid46719	316027808	47626548671	287736794	43199209640	242350	3373
TARA_CO-0002371_METAG	Moorea	S01-C016	Coral	Porites_NCBI:txid46719	172899066	26057836910	156728128	23522393409	242514	3264
TARA_CO-0002372_METAG	Moorea	S01-C017	Coral	Porites_NCBI:txid46719	178366110	26746854251	150243126	22532476746	245558	3045
TARA_CO-0002446_METAG	Moorea	S02-C011	Coral	Porites_NCBI:txid46719	231605314	34900673178	208135888	31207569848	234713	3523
TARA_CO-0002447_METAG	Moorea	S02-C012	Coral	Porites_NCBI:txid46719	223554844	33607547066	203553872	30516568124	231919	3544
TARA_CO-0002448_METAG	Moorea	S02-C013	Coral	Porites_NCBI:txid46719	177819270	26715330326	152361290	22847662980	223134	3394
TARA_CO-0002449_METAG	Moorea	S02-C014	Coral	Porites_NCBI:txid46719	170763206	25662399138	146236166	21927973246	364483	2602
TARA_CO-0002451_METAG	Moorea	S02-C016	Coral	Porites_NCBI:txid46719	246934758	37217994512	224288370	33652728062	234514	3562
TARA_CO-0002577_METAG	Moorea	S03-C011	Coral	Porites_NCBI:txid46719	249598614	37420013971	233293172	34916311930	239338	3123
TARA_CO-0002578_METAG	Moorea	S03-C012	Coral	Porites_NCBI:txid46719	237960692	35862039002	219289284	32943894886	246406	2857
TARA_CO-0002582_METAG	Moorea	S03-C016	Coral	Porites_NCBI:txid46719	251196922	37656100521	231916602	34712542080	246566	3112
TARA_CO-0002584_METAG	Moorea	S03-C018	Coral	Porites_NCBI:txid46719	165835474	24986017937	143198246	21492748150	254444	2961
TARA_CO-0002606_METAG	Cook	S01-C011	Coral	Porites_NCBI:txid46719	273046074	41081820775	250173562	37551074161	236196	3191
TARA_CO-0002607_METAG	Cook	S01-C012	Coral	Porites_NCBI:txid46719	267848830	40294978275	244235798	36667446807	239305	3092
TARA_CO-0002611_METAG	Cook	S01-C016	Coral	Porites_NCBI:txid46719	243406038	36653478862	211034812	31709430527	221099	3537
TARA_CO-0002696_METAG	Cook	S02-C011	Coral	Porites_NCBI:txid46719	237685676	35851986740	204552056	30759459055	216904	3563
TARA_CO-0002697_METAG	Cook	S02-C012	Coral	Porites_NCBI:txid46719	386332592	58105437269	344857726	51747051622	230471	3333
TARA_CO-0002701_METAG	Cook	S02-C016	Coral	Porites_NCBI:txid46719	306076238	46091379202	263805712	39642368252	221593	3661
TARA_FH-0000961_METAG	Niue	S02-C011	Coral	Porites_NCBI:txid46719	284079998	42860175936	264028508	39705509138	223338	3687
TARA_FH-0000962_METAG	Niue	S02-C012	Coral	Porites_NCBI:txid46719	423787770	63787599097	385531206	57884362819	230765	3512
TARA_FH-0000966_METAG	Niue	S02-C016	Coral	Porites_NCBI:txid46719	303941668	45855381380	281519308	42324369462	223596	3662
TARA_OA-0002267_METAG	Cook	S03-C011	Coral	Porites_NCBI:txid46719	283574712	42775108040	260676524	39183488004	233880	3520
TARA_OA-0002268_METAG	Cook	S03-C012	Coral	Porites_NCBI:txid46719	281221014	42418276521	257050908	38634516700	244549	3463
TARA_OA-0002272_METAG	Cook	S03-C016	Coral	Porites_NCBI:txid46719	249302276	37571834026	228729990	34363964860	229409	3478
TARA_OA-0002333_METAG	Niue	S01-C011	Coral	Porites_NCBI:txid46719	347199042	52378749374	319069050	47980554471	218782	3759
TARA_OA-0002334_METAG	Niue	S01-C012	Coral	Porites_NCBI:txid46719	276590350	41729001150	255962126	38495917341	227028	3475
TARA_OA-0002338_METAG	Niue	S01-C016	Coral	Porites_NCBI:txid46719	275833746	41613414146	254125604	38196077921	222241	3632
TARA_OA-0002461_METAG	Niue	S03-C011	Coral	Porites_NCBI:txid46719	278355246	41993159645	257094158	38648684224	225613	3650
TARA_OA-0002462_METAG	Niue	S03-C012	Coral	Porites_NCBI:txid46719	390508950	58796616421	358798198	53898659426	220632	3623
TARA_OA-0002466_METAG	Niue	S03-C016	Coral	Porites_NCBI:txid46719	311558066	47004028874	288622816	43417457345	228456	3681
