## Supplementary.Files for "Endogenous viral elements reveal associations between a non-retroviral RNA virus and symbiotic dinoflagellate genomes": ST.01b.publicgenomesmetag.xlsx

### Sheet: Sheet1
Taxonomy	Source	Status	Database	Submitting.Group	Accession
Acropora acuminata; Aacu_1.0	Coral genome assembly	Assembled Genome	NCBI	Atmosphere and Ocean Research Institute, The University of Tokyo	GCA_14633975.1
Acropora awi	Coral genome assembly	Assembled Genome	NCBI	Atmosphere and Ocean Research Institute, The University of Tokyo	GCA_14634005.1
Acropora cytherea; Acyt_1.0	Coral genome assembly	Assembled Genome	NCBI	Atmosphere and Ocean Research Institute, The University of Tokyo	GCA_14634045.1
Acropora digitifera	Coral genome assembly	Assembled Genome	NCBI	Okinawa Institute of Science and Technology	GCA_222465.2
Acropora gemmifera; Agem_1.0	Coral genome assembly	Assembled Genome	NCBI	Atmosphere and Ocean Research Institute, The University of Tokyo	GCA_14634125.1
Acropora hyacinthus; Ahya_1.0	Coral genome assembly	Assembled Genome	NCBI	Atmosphere and Ocean Research Institute, The University of Tokyo	GCA_14634145.1
Acropora intermedia; Aint_1.0	Coral genome assembly	Assembled Genome	NCBI	Atmosphere and Ocean Research Institute, The University of Tokyo	GCA_14634585.1
Acropora microphthalma; Amic_1.0	Coral genome assembly	Assembled Genome	NCBI	Atmosphere and Ocean Research Institute, The University of Tokyo	GCA_14634165.1
Acropora muricata; Amur_1.0	Coral genome assembly	Assembled Genome	NCBI	Atmosphere and Ocean Research Institute, The University of Tokyo	GCA_14634545.1
Acropora nasuta; Anas_1.0	Coral genome assembly	Assembled Genome	NCBI	Atmosphere and Ocean Research Institute, The University of Tokyo	GCA_14634205.1
Acropora selago; Asel_1.0	Coral genome assembly	Assembled Genome	NCBI	Atmosphere and Ocean Research Institute, The University of Tokyo	GCA_14634525.1
Acropora yongei; Ayon_1.0	Coral genome assembly	Assembled Genome	NCBI	Atmosphere and Ocean Research Institute, The University of Tokyo	GCA_14634225.1
Acropora millepora; amil_sf_1.1	Coral genome assembly	Assembled Genome	NCBI	Australian National University	GCF_4143615.1
Astreopora myriophthalma; Amyr_1.0	Coral genome assembly	Assembled Genome	NCBI	Atmosphere and Ocean Research Institute, The University of Tokyo	GCA_14634185.1
Galaxea fascicularis	Coral genome assembly	Assembled Genome	NCBI	Reef Future Genomics 2020 consortium	PRJEB23333
M cavernosa 43282	Coral genome assembly	Assembled Genome	https://matzlab.weebly.com/data--code.html	Matz Lab. Montastraea Cavernosa Annotated Genome 2018
Montipora cactus; Mcac_1.0	Coral genome assembly	Assembled Genome	NCBI	Atmosphere and Ocean Research Institute, The University of Tokyo	GCA_14634245.1
Montipora capitata; Mcap_UHH_1.1	Coral genome assembly	Assembled Genome	NCBI	University of Hawaii	GCA_6542545.1
Montipora efflorescens	Coral genome assembly	Assembled Genome	NCBI	Atmosphere and Ocean Research Institute, The University of Tokyo	GCA_14634505.1
Orbicella faveolata	Coral genome assembly	Assembled Genome	NCBI	Smithsonian Tropical Research Institute	GCA_2042975.1
pdam sc	Coral genome assembly	Assembled Genome	http://pdam.reefgenomics.org/	Reef Genomics	N/A
Pocillopora verrucosa	Coral genome assembly	Assembled Genome	NCBI	University of Konstanz	GCA_14529365.1
Porites rus	Coral genome assembly	Assembled Genome	NCBI	CEBITEC	GCA_900290455.1
Pverrucosa	Coral genome assembly	Assembled Genome	http://pver.reefgenomics.org/	Reef Genomics	N/A
Stylophora pistillata	Coral genome assembly	Assembled Genome	NCBI	KAUST	GCA_2571385.1
Symbiodinium linucheae (CCMP2456)	Dinoflagellate genome assembly	Assembled Genome		University of Queensland	GCA_905221635.1
Symbiodinium microadriaticum (04-503SCI.03)	Dinoflagellate genome assembly	Assembled Genome	NCBI	University of Queensland	GCA_905231925.1
Symbiodinium microadriaticum (CassKB8)	Dinoflagellate genome assembly	Assembled Genome	NCBI	University of Queensland	GCA_905221625.1
Symbiodinium microadriticum (CCMP2467)	Dinoflagellate genome assembly	Assembled Genome	NCBI	KAUST	GCA_001939145.1
Symbiodinium natans (CCMP2548)	Dinoflagellate genome assembly	Assembled Genome	NCBI	University of Queensland	GCA_905221605.1
Symbiodinium necroappetens (CCMP2469)	Dinoflagellate genome assembly	Assembled Genome	NCBI	University of Queensland	GCA_905231915.1
Symbiodinium pilosum (CCMP2461)	Dinoflagellate genome assembly	Assembled Genome	NCBI	University of Queensland	GCA_905231905.1
Symbiodinium tridacnidorum (CCMP2592)	Dinoflagellate genome assembly	Assembled Genome	NCBI	University of Queensland	GCA_905221615.1
Symbiodinium tridacnidorum (sh18 A3 Y106)	Dinoflagellate genome assembly	Assembled Genome	NCBI	OIST	GCA_003297005.1
Brevolium minutum (Mf1.05b)	Dinoflagellate genome assembly	Assembled Genome	NCBI	OIST	GCA_000507305.1
Cladocopium C15	Dinoflagellate genome assembly	Assembled Genome	http://plut.reefgenomics.org/cladocopium_download/	REFUGE	v2.1
Cladocopium goreaui	Dinoflagellate genome assembly	Assembled Genome	REFUGE2020	NCBI	ERS1940397
Cladocopium sp C92 (Y103)	Dinoflagellate genome assembly	Assembled Genome	NCBI	OIST Marine Genomics	GCA_003297045.1
Durusdinium trenchii	Dinoflagellate genome assembly	Assembled Genome	DDBJ:https://marinegenomics.oist.jp/symbd/viewer/download?project_id¼102	OIST Marine Genomics	PRJDB10306
Fugacium kawagutti (CS156 CCMP2468)	Dinoflagellate genome assembly	Assembled Genome	NCBI, http://refuge2020.reefgenomics.org/	ReFuGe	ERS1940392, ERS1940393, ERS1940394, ERS1940395 and ERS1940396 (for S. kawagutii). Assembled genomes, predicted gene models and proteins are available at http://refuge2020.reefgenomics.org/.
Fugacium kawagutti (CCMP2468)	Dinoflagellate genome assembly	Assembled Genome	http://web.malab.cn/symka_new/index.jsp	NCBI	SRA148697
Polarella glacialis (CCMP1383)	Dinoflagellate genome assembly	Assembled Genome	NCBI	University of Queensland	GCA_905237085.1
Polarella glacialis (CCMP2088)	Dinoflagellate genome assembly	Assembled Genome	NCBI	University of Queensland	GCA_905237095.1
Symbiodinium sp. A1	Dinoflagellate RNA	Transcriptomic reads	NCBI_SRA	Reusch Lab, Marine Ecology, GEOMAR Helmholtz Centre for Ocean Research	SRR867593
Symbiodinium sp. A1	Dinoflagellate RNA	Transcriptomic reads	NCBI_SRA	Reusch Lab, Marine Ecology, GEOMAR Helmholtz Centre for Ocean Research	SRR867594
Symbiodinium sp. A1	Dinoflagellate RNA	Transcriptomic reads	NCBI_SRA	Reusch Lab, Marine Ecology, GEOMAR Helmholtz Centre for Ocean Research	SRR867595
Symbiodinium sp. A1	Dinoflagellate RNA	Transcriptomic reads	NCBI_SRA	Reusch Lab, Marine Ecology, GEOMAR Helmholtz Centre for Ocean Research	SRR867596
Symbiodinium sp. A1	Dinoflagellate RNA	Transcriptomic reads	NCBI_SRA	Reusch Lab, Marine Ecology, GEOMAR Helmholtz Centre for Ocean Research	SRR867597
Symbiodinium sp. A1	Dinoflagellate RNA	Transcriptomic reads	NCBI_SRA	Reusch Lab, Marine Ecology, GEOMAR Helmholtz Centre for Ocean Research	SRR867598
Symbiodinium sp. A1	Dinoflagellate RNA	Transcriptomic reads	NCBI_SRA	Reusch Lab, Marine Ecology, GEOMAR Helmholtz Centre for Ocean Research	SRR867599
Symbiodinium sp. A1	Dinoflagellate RNA	Transcriptomic reads	NCBI_SRA	Reusch Lab, Marine Ecology, GEOMAR Helmholtz Centre for Ocean Research	SRR867600
Symbiodinium sp. A1	Dinoflagellate RNA	Transcriptomic reads	NCBI_SRA	Reusch Lab, Marine Ecology, GEOMAR Helmholtz Centre for Ocean Research	SRR867601
Symbiodinium sp. A1	Dinoflagellate RNA	Assembled Transcriptome	NCBI_TSA	Reusch Lab, Marine Ecology, GEOMAR Helmholtz Centre for Ocean Research	GAKY00000000.1
Symbiodinium microadriaticum	Dinoflagellate genome assembly	Assembled Chromosomes	GEO	University of Massachusetts Medical School, Dekker Lab	GSE152150
Acropora symbiont: Symbiodinium sp. Clade A Y106	Metagenome, coral holobiont	Unassembled metagenome	NCBI_SRA	OIST	DRR119200
Acropora symbiont: Symbiodinium sp. symA-Y106-2014	Metagenome, coral holobiont	Unassembled metagenome	NCBI_SRA	OIST	DRR119201
Acropora spp.	Metagenome, coral holobiont	Unassembled metagenome	NCBI_SRA	University of Florida	ref.SRA
Acropora cervicornis	Metagenome, coral holobiont	Unassembled metagenome	NCBI_SRA	Pennsylvania State University	SRR7235993
Acropora cervicornis	Metagenome, coral holobiont	Unassembled metagenome	NCBI_SRA	Pennsylvania State University	SRR7235995
Acropora prolifera	Metagenome, coral holobiont	Unassembled metagenome	NCBI_SRA	Pennsylvania State University	SRR7236005
Acropora prolifera	Metagenome, coral holobiont	Unassembled metagenome	NCBI_SRA	Pennsylvania State University	SRR7236024
Acropora spp.	Metagenome, coral holobiont	Unassembled metagenome	NCBI_SRA	University of Florida	SRX1017629
Acropora cervicornis	Metagenome, coral holobiont	Unassembled metagenome	NCBI_SRA	Pennsylvania State University	SRX4142283
Acropora cervicornis	Metagenome, coral holobiont	Unassembled metagenome	NCBI_SRA	Pennsylvania State University	SRX4142284
Acropora prolifera	Metagenome, coral holobiont	Unassembled metagenome	NCBI_SRA	Pennsylvania State University	SRX4142285
Acropora cervicornis	Metagenome, coral holobiont	Unassembled metagenome	NCBI_SRA	Pennsylvania State University	SRX4142286
Acropora cervicornis	Metagenome, coral holobiont	Unassembled metagenome	NCBI_SRA	Pennsylvania State University	SRX4142287
Acropora cervicornis	Metagenome, coral holobiont	Unassembled metagenome	NCBI_SRA	Pennsylvania State University	SRX4142288
Acropora cervicornis	Metagenome, coral holobiont	Unassembled metagenome	NCBI_SRA	Pennsylvania State University	SRX4142289
Acropora cervicornis	Metagenome, coral holobiont	Unassembled metagenome	NCBI_SRA	Pennsylvania State University	SRX4142290
Acropora cervicornis	Metagenome, coral holobiont	Unassembled metagenome	NCBI_SRA	Pennsylvania State University	SRX4142291
Acropora cervicornis	Metagenome, coral holobiont	Unassembled metagenome	NCBI_SRA	Pennsylvania State University	SRX4142292
Acropora cervicornis	Metagenome, coral holobiont	Unassembled metagenome	NCBI_SRA	Pennsylvania State University	SRX4142293
Acropora cervicornis	Metagenome, coral holobiont	Unassembled metagenome	NCBI_SRA	Pennsylvania State University	SRX4142298
Acropora cervicornis	Metagenome, coral holobiont	Unassembled metagenome	NCBI_SRA	Pennsylvania State University	SRX4142299
Acropora cervicornis	Metagenome, coral holobiont	Unassembled metagenome	NCBI_SRA	Pennsylvania State University	SRX4142321
Acropora cervicornis	Metagenome, coral holobiont	Unassembled metagenome	NCBI_SRA	Pennsylvania State University	SRX4142322
Acropora prolifera	Metagenome, coral holobiont	Unassembled metagenome	NCBI_SRA	Pennsylvania State University	SRX4142323
Acropora cervicornis	Metagenome, coral holobiont	Unassembled metagenome	NCBI_SRA	Pennsylvania State University	SRX4142324
Acropora cervicornis	Metagenome, coral holobiont	Unassembled metagenome	NCBI_SRA	Pennsylvania State University	SRX4142326
Acropora cervicornis	Metagenome, coral holobiont	Unassembled metagenome	NCBI_SRA	Pennsylvania State University	SRX4142328
Acropora cervicornis	Metagenome, coral holobiont	Unassembled metagenome	NCBI_SRA	Pennsylvania State University	SRX4142329
Acropora cervicornis	Metagenome, coral holobiont	Unassembled metagenome	NCBI_SRA	Pennsylvania State University	SRX4142330
Acropora cervicornis	Metagenome, coral holobiont	Unassembled metagenome	NCBI_SRA	Pennsylvania State University	SRX4142331
Pelagic water	Metagenome, seawater	Assembled metagenome	EMBL	Tara_Oceans	CENH01
Pelagic water	Metagenome, seawater	Assembled metagenome	EMBL	Tara_Oceans	CENI01
Pelagic water	Metagenome, seawater	Assembled metagenome	EMBL	Tara_Oceans	CENK01
Pelagic water	Metagenome, seawater	Assembled metagenome	EMBL	Tara_Oceans	CENO01
Pelagic water	Metagenome, seawater	Assembled metagenome	EMBL	Tara_Oceans	CENQ01
Pelagic water	Metagenome, seawater	Assembled metagenome	EMBL	Tara_Oceans	CENR01
Pelagic water	Metagenome, seawater	Assembled metagenome	EMBL	Tara_Oceans	CENS01
Pelagic water	Metagenome, seawater	Assembled metagenome	EMBL	Tara_Oceans	CENT01
Pelagic water	Metagenome, seawater	Assembled metagenome	EMBL	Tara_Oceans	CENU01
Pelagic water	Metagenome, seawater	Assembled metagenome	EMBL	Tara_Oceans	CENV01
Pelagic water	Metagenome, seawater	Assembled metagenome	EMBL	Tara_Oceans	CENW01
Pelagic water	Metagenome, seawater	Assembled metagenome	EMBL	Tara_Oceans	CENX01
Pelagic water	Metagenome, seawater	Assembled metagenome	EMBL	Tara_Oceans	CEOA01
Pelagic water	Metagenome, seawater	Assembled metagenome	EMBL	Tara_Oceans	CEOD01
Pelagic water	Metagenome, seawater	Assembled metagenome	EMBL	Tara_Oceans	CEOE01
Pelagic water	Metagenome, seawater	Assembled metagenome	EMBL	Tara_Oceans	CEOG01
Pelagic water	Metagenome, seawater	Assembled metagenome	EMBL	Tara_Oceans	CEOH01
Pelagic water	Metagenome, seawater	Assembled metagenome	EMBL	Tara_Oceans	CEOI01
Pelagic water	Metagenome, seawater	Assembled metagenome	EMBL	Tara_Oceans	CEOJ01
Pelagic water	Metagenome, seawater	Assembled metagenome	EMBL	Tara_Oceans	CEOK01
Pelagic water	Metagenome, seawater	Assembled metagenome	EMBL	Tara_Oceans	CEOM01
Pelagic water	Metagenome, seawater	Assembled metagenome	EMBL	Tara_Oceans	CEON01
Pelagic water	Metagenome, seawater	Assembled metagenome	EMBL	Tara_Oceans	CEOO01
Pelagic water	Metagenome, seawater	Assembled metagenome	EMBL	Tara_Oceans	CEOR01
Pelagic water	Metagenome, seawater	Assembled metagenome	EMBL	Tara_Oceans	CEOS01
Pelagic water	Metagenome, seawater	Assembled metagenome	EMBL	Tara_Oceans	CEOT01
Pelagic water	Metagenome, seawater	Assembled metagenome	EMBL	Tara_Oceans	CEOU01
Pelagic water	Metagenome, seawater	Assembled metagenome	EMBL	Tara_Oceans	CEOV01
Pelagic water	Metagenome, seawater	Assembled metagenome	EMBL	Tara_Oceans	CEPE01
Pelagic water	Metagenome, seawater	Assembled metagenome	EMBL	Tara_Oceans	CEPF01
Pelagic water	Metagenome, seawater	Assembled metagenome	EMBL	Tara_Oceans	CEPG01
Pelagic water	Metagenome, seawater	Assembled metagenome	EMBL	Tara_Oceans	CEPH01
Pelagic water	Metagenome, seawater	Assembled metagenome	EMBL	Tara_Oceans	CEPI01
Pelagic water	Metagenome, seawater	Assembled metagenome	EMBL	Tara_Oceans	CEPM01
Pelagic water	Metagenome, seawater	Assembled metagenome	EMBL	Tara_Oceans	CEPN01
Pelagic water	Metagenome, seawater	Assembled metagenome	EMBL	Tara_Oceans	CEPO01
Pelagic water	Metagenome, seawater	Assembled metagenome	EMBL	Tara_Oceans	CEPP01
Pelagic water	Metagenome, seawater	Assembled metagenome	EMBL	Tara_Oceans	CEPR01
Pelagic water	Metagenome, seawater	Assembled metagenome	EMBL	Tara_Oceans	CEPS01
Pelagic water	Metagenome, seawater	Assembled metagenome	EMBL	Tara_Oceans	CEPY01
Pelagic water	Metagenome, seawater	Assembled metagenome	EMBL	Tara_Oceans	CEQD01
Pelagic water	Metagenome, seawater	Assembled metagenome	EMBL	Tara_Oceans	CEQE01
Pelagic water	Metagenome, seawater	Assembled metagenome	EMBL	Tara_Oceans	CEQF01
Pelagic water	Metagenome, seawater	Assembled metagenome	EMBL	Tara_Oceans	CEQG01
Pelagic water	Metagenome, seawater	Assembled metagenome	EMBL	Tara_Oceans	CEQH01
Pelagic water	Metagenome, seawater	Assembled metagenome	EMBL	Tara_Oceans	CEQI01
Pelagic water	Metagenome, seawater	Assembled metagenome	EMBL	Tara_Oceans	CEQJ01
Pelagic water	Metagenome, seawater	Assembled metagenome	EMBL	Tara_Oceans	CEQK01
Pelagic water	Metagenome, seawater	Assembled metagenome	EMBL	Tara_Oceans	CEQL01
Pelagic water	Metagenome, seawater	Assembled metagenome	EMBL	Tara_Oceans	CEQM01
Pelagic water	Metagenome, seawater	Assembled metagenome	EMBL	Tara_Oceans	CEQN01
Pelagic water	Metagenome, seawater	Assembled metagenome	EMBL	Tara_Oceans	CEQO01
Pelagic water	Metagenome, seawater	Assembled metagenome	EMBL	Tara_Oceans	CEQP01
Pelagic water	Metagenome, seawater	Assembled metagenome	EMBL	Tara_Oceans	CEQQ01
Pelagic water	Metagenome, seawater	Assembled metagenome	EMBL	Tara_Oceans	CEQR01
Pelagic water	Metagenome, seawater	Assembled metagenome	EMBL	Tara_Oceans	CEQS01
Pelagic water	Metagenome, seawater	Assembled metagenome	EMBL	Tara_Oceans	CEQT01
Pelagic water	Metagenome, seawater	Assembled metagenome	EMBL	Tara_Oceans	CEQU01
Pelagic water	Metagenome, seawater	Assembled metagenome	EMBL	Tara_Oceans	CEQV01
Pelagic water	Metagenome, seawater	Assembled metagenome	EMBL	Tara_Oceans	CEQW01
Pelagic water	Metagenome, seawater	Assembled metagenome	EMBL	Tara_Oceans	CEQZ01
Pelagic water	Metagenome, seawater	Assembled metagenome	EMBL	Tara_Oceans	CERA01
Pelagic water	Metagenome, seawater	Assembled metagenome	EMBL	Tara_Oceans	CERC01
Pelagic water	Metagenome, seawater	Assembled metagenome	EMBL	Tara_Oceans	CERE01
Pelagic water	Metagenome, seawater	Assembled metagenome	EMBL	Tara_Oceans	CERF01
Pelagic water	Metagenome, seawater	Assembled metagenome	EMBL	Tara_Oceans	CERG01
Pelagic water	Metagenome, seawater	Assembled metagenome	EMBL	Tara_Oceans	CERH01
Pelagic water	Metagenome, seawater	Assembled metagenome	EMBL	Tara_Oceans	CERJ01
Pelagic water	Metagenome, seawater	Assembled metagenome	EMBL	Tara_Oceans	CERO01
Pelagic water	Metagenome, seawater	Assembled metagenome	EMBL	Tara_Oceans	CERP01
Pelagic water	Metagenome, seawater	Assembled metagenome	EMBL	Tara_Oceans	CERR01
Pelagic water	Metagenome, seawater	Assembled metagenome	EMBL	Tara_Oceans	CERS01
Pelagic water	Metagenome, seawater	Assembled metagenome	EMBL	Tara_Oceans	CERT01
Pelagic water	Metagenome, seawater	Assembled metagenome	EMBL	Tara_Oceans	CERU01
Pelagic water	Metagenome, seawater	Assembled metagenome	EMBL	Tara_Oceans	CERV01
Pelagic water	Metagenome, seawater	Assembled metagenome	EMBL	Tara_Oceans	CERW01
Pelagic water	Metagenome, seawater	Assembled metagenome	EMBL	Tara_Oceans	CERX01
Pelagic water	Metagenome, seawater	Assembled metagenome	EMBL	Tara_Oceans	CERY01
Pelagic water	Metagenome, seawater	Assembled metagenome	EMBL	Tara_Oceans	CERZ01
Pelagic water	Metagenome, seawater	Assembled metagenome	EMBL	Tara_Oceans	CESA01
Pelagic water	Metagenome, seawater	Assembled metagenome	EMBL	Tara_Oceans	CESB01
Pelagic water	Metagenome, seawater	Assembled metagenome	EMBL	Tara_Oceans	CESC01
Pelagic water	Metagenome, seawater	Assembled metagenome	EMBL	Tara_Oceans	CESD01
Pelagic water	Metagenome, seawater	Assembled metagenome	EMBL	Tara_Oceans	CESG01
Pelagic water	Metagenome, seawater	Assembled metagenome	EMBL	Tara_Oceans	CESI01
Pelagic water	Metagenome, seawater	Assembled metagenome	EMBL	Tara_Oceans	CESJ01
Pelagic water	Metagenome, seawater	Assembled metagenome	EMBL	Tara_Oceans	CESK01
Pelagic water	Metagenome, seawater	Assembled metagenome	EMBL	Tara_Oceans	CESL01
Pelagic water	Metagenome, seawater	Assembled metagenome	EMBL	Tara_Oceans	CESN01
Pelagic water	Metagenome, seawater	Assembled metagenome	EMBL	Tara_Oceans	CESS01
Pelagic water	Metagenome, seawater	Assembled metagenome	EMBL	Tara_Oceans	CEST01
Pelagic water	Metagenome, seawater	Assembled metagenome	EMBL	Tara_Oceans	CETA01
Pelagic water	Metagenome, seawater	Assembled metagenome	EMBL	Tara_Oceans	CETB01
Pelagic water	Metagenome, seawater	Assembled metagenome	EMBL	Tara_Oceans	CETC01
Pelagic water	Metagenome, seawater	Assembled metagenome	EMBL	Tara_Oceans	CETE01
Pelagic water	Metagenome, seawater	Assembled metagenome	EMBL	Tara_Oceans	CETF01
Pelagic water	Metagenome, seawater	Assembled metagenome	EMBL	Tara_Oceans	CETJ01
Pelagic water	Metagenome, seawater	Assembled metagenome	EMBL	Tara_Oceans	CETV01
Pelagic water	Metagenome, seawater	Assembled metagenome	EMBL	Tara_Oceans	CETZ01
Pelagic water	Metagenome, seawater	Assembled metagenome	EMBL	Tara_Oceans	CEUF01
Pelagic water	Metagenome, seawater	Assembled metagenome	EMBL	Tara_Oceans	CEUI01
Pelagic water	Metagenome, seawater	Assembled metagenome	EMBL	Tara_Oceans	CEUP01
Pelagic water	Metagenome, seawater	Assembled metagenome	EMBL	Tara_Oceans	CEUR01
Pelagic water	Metagenome, seawater	Assembled metagenome	EMBL	Tara_Oceans	CEUT01
Pelagic water	Metagenome, seawater	Assembled metagenome	EMBL	Tara_Oceans	CEUU01
Pelagic water	Metagenome, seawater	Assembled metagenome	EMBL	Tara_Oceans	CEUV01
Pelagic water	Metagenome, seawater	Assembled metagenome	EMBL	Tara_Oceans	CEUW01
Pelagic water	Metagenome, seawater	Assembled metagenome	EMBL	Tara_Oceans	CEUX01
Pelagic water	Metagenome, seawater	Assembled metagenome	EMBL	Tara_Oceans	CEVB01
Pelagic water	Metagenome, seawater	Assembled metagenome	EMBL	Tara_Oceans	CEVO01
Pelagic water	Metagenome, seawater	Assembled metagenome	EMBL	Tara_Oceans	CEVU01
Pelagic water	Metagenome, seawater	Assembled metagenome	EMBL	Tara_Oceans	CEVY01
Pelagic water	Metagenome, seawater	Assembled metagenome	EMBL	Tara_Oceans	CEVZ01
Pelagic water	Metagenome, seawater	Assembled metagenome	EMBL	Tara_Oceans	CEWA01
Pelagic water	Metagenome, seawater	Assembled metagenome	EMBL	Tara_Oceans	CEWB01
Pelagic water	Metagenome, seawater	Assembled metagenome	EMBL	Tara_Oceans	CEWC01
Pelagic water	Metagenome, seawater	Assembled metagenome	EMBL	Tara_Oceans	CEWF01
Pelagic water	Metagenome, seawater	Assembled metagenome	EMBL	Tara_Oceans	CEWH01
Pelagic water	Metagenome, seawater	Assembled metagenome	EMBL	Tara_Oceans	CEWO01
Pelagic water	Metagenome, seawater	Assembled metagenome	EMBL	Tara_Oceans	CXWF01
