## Supplementary.Files for "Endogenous viral elements reveal associations between a non-retroviral RNA virus and symbiotic dinoflagellate genomes": ST.02.refseqs.csv

Amino Acid (aa); ;Nucleotide (nt)	CDS	Source	ACCN
aa	RdRp	genome	YP_386495.1
aa	MCP	genome	YP_386496.1
aa	MCP	genome	BAU51723.1
aa	RdRp	genome	BAE47071.1
aa	MCP	genome	BAE47072.1
aa	RdRp	genome	BAE47069.1
aa	MCP	genome	BAE47070.1
aa	MCP	genome	AOS87317.1
aa	RdRp	genome	AOG17585.1
aa	MCP	genome	AOG17586.1
aa	MCP	envm	LC571611.1
aa	MCP	envm	LC571612.1
aa	MCP	envm	LC571613.1
aa	MCP	envm	LC571614.1
aa	MCP	envm	LC571616.1
aa	MCP	envm	LC571617.1
aa	MCP	envm	LC571618.1
aa	MCP	envm	LC571619.1
aa	MCP	envm	LC571620.1
aa	MCP	envm	LC571621.1
aa	MCP	envm	LC571622.1
aa	MCP	envm	LC571623.1
aa	MCP	envm	LC571624.1
aa	MCP	envm	LC571625.1
aa	MCP	envm	LC571626.1
aa	MCP	envm	LC571627.1
aa	MCP	envm	LC571628.1
aa	MCP	envm	LC571629.1
aa	MCP	envm	LC571630.1
aa	MCP	envm	LC571631.1
aa	MCP	envm	LC571632.1
aa	MCP	envm	LC571633.1
aa	MCP	envm	LC571634.1
aa	MCP	envm	LC571635.1
aa	MCP	envm	LC571636.1
aa	MCP	envm	LC571637.1
aa	MCP	envm	LC571638.1
aa	MCP	envm	LC571639.1
aa	MCP	envm	LC571640.1
aa	MCP	envm	LC571641.1
aa	MCP	envm	LC571642.1
aa	MCP	envm	LC571643.1
aa	MCP	envm	LC571644.1
aa	MCP	envm	LC571645.1
aa	MCP	envm	LC571647.1
aa	MCP	envm	LC571648.1
aa	MCP	envm	LC571649.1
aa	MCP	envm	LC571650.1
aa	MCP	envm	LC571651.1
aa	MCP	envm	LC571652.1
aa	MCP	envm	LC571653.1
aa	MCP	envm	LC571654.1
aa	MCP	envm	LC571656.1
aa	MCP	envm	LC571657.1
aa	MCP	envm	LC571658.1
aa	MCP	envm	LC571659.1
aa	MCP	envm	LC571660.1
aa	MCP	envm	LC571661.1
aa	MCP	envm	LC571662.1
aa	MCP	envm	LC571663.1
aa	MCP	envm	LC571664.1
aa	MCP	envm	LC571665.1
aa	MCP	envm	LC571666.1
aa	MCP	envm	LC571667.1
aa	MCP	envm	LC571668.1
aa	MCP	envm	LC571669.1
aa	MCP	envm	LC571670.1
aa	MCP	envm	LC571671.1
aa	MCP	envm	LC571673.1
aa	MCP	envm	LC571672.1
aa	MCP	envm	LC571674.1
aa	MCP	envm	LC571675.1
aa	MCP	envm	LC571676.1
aa	MCP	envm	LC571677.1
aa	MCP	envm	LC571678.1
aa	MCP	envm	LC571679.1
aa	MCP	envm	LC571680.1
aa	MCP	envm	LC571681.1
aa	MCP	envm	LC571682.1
aa	MCP	envm	LC571683.1
aa	MCP	envm	LC571684.1
aa	MCP	envm	LC571685.1
aa	MCP	envm	LC571686.1
aa	MCP	envm	LC571687.1
aa	MCP	envm	LC571688.1
aa	MCP	envm	LC571689.1
aa	MCP	envm	LC571690.1
aa	MCP	envm	LC571691.1
aa	MCP	envm	LC571692.1
aa	MCP	envm	LC571693.1
aa	MCP	envm	LC571694.1
aa	MCP	envm	LC571695.1
aa	MCP	envm	LC571696.1
aa	MCP	envm	LC571697.1
aa	MCP	envm	LC571698.1
aa	MCP	envm	LC571699.1
aa	MCP	envm	LC571700.1
aa	MCP	envm	LC571701.1
aa	MCP	envm	LC571702.1
aa	MCP	envm	LC571703.1
aa	MCP	envm	LC571704.1
aa	MCP	envm	LC571705.1
aa	MCP	envm	LC571706.1
aa	MCP	envm	LC571707.1
aa	MCP	envm	LC571708.1
aa	MCP	envm	LC571709.1
aa	MCP	envm	LC571710.1
aa	MCP	envm	LC571711.1
aa	MCP	envm	LC571712.1
aa	MCP	envm	LC571713.1
aa	MCP	envm	LC571714.1
aa	MCP	envm	LC571716.1
aa	MCP	envm	LC571717.1
aa	MCP	envm	LC571718.1
aa	MCP	envm	LC571719.1
aa	MCP	envm	LC571720.1
aa	MCP	envm	LC571721.1
aa	MCP	envm	LC571722.1
aa	MCP	envm	LC571723.1
aa	MCP	envm	LC571724.1
aa	MCP	envm	LC571725.1
aa	MCP	envm	LC571726.1
aa	MCP	envm	LC571727.1
aa	MCP	envm	LC571728.1
aa	MCP	envm	LC571729.1
aa	MCP	envm	LC571730.1
aa	MCP	envm	LC571731.1
aa	MCP	envm	LC571732.1
aa	MCP	envm	LC571733.1
aa	MCP	envm	LC571734.1
aa	MCP	envm	LC571735.1
aa	MCP	envm	LC571736.1
aa	MCP	envm	LC571737.1
aa	MCP	envm	LC571738.1
nt	N/A	genome	AB218608.1
nt	N/A	genome	AB218609.1
nt	N/A	genome	NC_007518.1
nt	N/A	genome	LC120626.1
nt	N/A	genome	KX538960.1
nt	N/A	genome	KX787934.1
nt	N/A	envm	LC571611.1
nt	N/A	envm	LC571612.1
nt	N/A	envm	LC571613.1
nt	N/A	envm	LC571614.1
nt	N/A	envm	LC571616.1
nt	N/A	envm	LC571617.1
nt	N/A	envm	LC571618.1
nt	N/A	envm	LC571619.1
nt	N/A	envm	LC571620.1
nt	N/A	envm	LC571621.1
nt	N/A	envm	LC571622.1
nt	N/A	envm	LC571623.1
nt	N/A	envm	LC571624.1
nt	N/A	envm	LC571625.1
nt	N/A	envm	LC571626.1
nt	N/A	envm	LC571627.1
nt	N/A	envm	LC571628.1
nt	N/A	envm	LC571629.1
nt	N/A	envm	LC571630.1
nt	N/A	envm	LC571631.1
nt	N/A	envm	LC571632.1
nt	N/A	envm	LC571633.1
nt	N/A	envm	LC571634.1
nt	N/A	envm	LC571635.1
nt	N/A	envm	LC571636.1
nt	N/A	envm	LC571637.1
nt	N/A	envm	LC571638.1
nt	N/A	envm	LC571639.1
nt	N/A	envm	LC571640.1
nt	N/A	envm	LC571641.1
nt	N/A	envm	LC571642.1
nt	N/A	envm	LC571643.1
nt	N/A	envm	LC571644.1
nt	N/A	envm	LC571645.1
nt	N/A	envm	LC571647.1
nt	N/A	envm	LC571648.1
nt	N/A	envm	LC571649.1
nt	N/A	envm	LC571650.1
nt	N/A	envm	LC571651.1
nt	N/A	envm	LC571652.1
nt	N/A	envm	LC571653.1
nt	N/A	envm	LC571654.1
nt	N/A	envm	LC571656.1
nt	N/A	envm	LC571657.1
nt	N/A	envm	LC571658.1
nt	N/A	envm	LC571659.1
nt	N/A	envm	LC571660.1
nt	N/A	envm	LC571661.1
nt	N/A	envm	LC571662.1
nt	N/A	envm	LC571663.1
nt	N/A	envm	LC571664.1
nt	N/A	envm	LC571665.1
nt	N/A	envm	LC571666.1
nt	N/A	envm	LC571667.1
nt	N/A	envm	LC571668.1
nt	N/A	envm	LC571669.1
nt	N/A	envm	LC571670.1
nt	N/A	envm	LC571671.1
nt	N/A	envm	LC571672.1
nt	N/A	envm	LC571673.1
nt	N/A	envm	LC571674.1
nt	N/A	envm	LC571675.1
nt	N/A	envm	LC571676.1
nt	N/A	envm	LC571677.1
nt	N/A	envm	LC571678.1
nt	N/A	envm	LC571679.1
nt	N/A	envm	LC571680.1
nt	N/A	envm	LC571681.1
nt	N/A	envm	LC571682.1
nt	N/A	envm	LC571683.1
nt	N/A	envm	LC571684.1
nt	N/A	envm	LC571685.1
nt	N/A	envm	LC571686.1
nt	N/A	envm	LC571687.1
nt	N/A	envm	LC571688.1
nt	N/A	envm	LC571689.1
nt	N/A	envm	LC571690.1
nt	N/A	envm	LC571691.1
nt	N/A	envm	LC571692.1
nt	N/A	envm	LC571693.1
nt	N/A	envm	LC571694.1
nt	N/A	envm	LC571695.1
nt	N/A	envm	LC571696.1
nt	N/A	envm	LC571697.1
nt	N/A	envm	LC571698.1
nt	N/A	envm	LC571699.1
nt	N/A	envm	LC571700.1
nt	N/A	envm	LC571701.1
nt	N/A	envm	LC571702.1
nt	N/A	envm	LC571703.1
nt	N/A	envm	LC571704.1
nt	N/A	envm	LC571705.1
nt	N/A	envm	LC571706.1
nt	N/A	envm	LC571707.1
nt	N/A	envm	LC571708.1
nt	N/A	envm	LC571709.1
nt	N/A	envm	LC571710.1
nt	N/A	envm	LC571711.1
nt	N/A	envm	LC571712.1
nt	N/A	envm	LC571713.1
nt	N/A	envm	LC571714.1
nt	N/A	envm	LC571716.1
nt	N/A	envm	LC571717.1
nt	N/A	envm	LC571718.1
nt	N/A	envm	LC571719.1
nt	N/A	envm	LC571720.1
nt	N/A	envm	LC571721.1
nt	N/A	envm	LC571722.1
nt	N/A	envm	LC571723.1
nt	N/A	envm	LC571724.1
nt	N/A	envm	LC571725.1
nt	N/A	envm	LC571726.1
nt	N/A	envm	LC571727.1
nt	N/A	envm	LC571728.1
nt	N/A	envm	LC571729.1
nt	N/A	envm	LC571730.1
nt	N/A	envm	LC571731.1
nt	N/A	envm	LC571732.1
nt	N/A	envm	LC571733.1
nt	N/A	envm	LC571734.1
nt	N/A	envm	LC571735.1
nt	N/A	envm	LC571736.1
nt	N/A	envm	LC571737.1
nt	N/A	envm	LC571738.1
