## Supplementary.Files for "Endogenous viral elements reveal associations between a non-retroviral RNA virus and symbiotic dinoflagellate genomes": ST.03.seqdepth.xlsx

### Sheet: Sheet1
		Count of Libraries	Scaffolds, Ave	Scaffolds,Stdev	N50,Ave	N50,Stdev	Predicted_Genes, Ave	Max_Length, Stdev	QC_PE_READS, Ave	QC_PE_READS,stdev				Count of Libraries	Scaffolds, Ave	Scaffolds,Stdev	N50,Ave	N50,Stdev	Predicted_Genes, Ave	Max_Length, Stdev	QC_PE_READS, Ave	QC_PE_READS,stdev
Negative libraries													Positive Libraries
CORAL													CORAL	42	1200000	490000	3300	820	1300000	140000	250000000	49000000
	I01	19	220000	81000	4600	1300	270000	49000	240000000	32000000			I01	1	250000		3900		270000		310000000
	I02	13	270000	62000	3400	800	310000	40000	260000000	45000000			I02	9	640000	590000	3700	870	710000	52000	250000000	25000000
	I03	14	260000	88000	3600	860	320000	83000	280000000	64000000			I03	2	300000	200000	3700	2800	320000	2800	270000000	48000000
	I04	24	200000	77000	5200	1800	260000	41000	270000000	24000000
	I05	18	170000	61000	5400	2000	250000	38000	230000000	34000000
	I06	19	250000	270000	5100	2200	330000	52000	200000000	84000000			I06	7	1400000	120000	3300	650	1600000	26000	220000000	46000000
	I07	22	200000	66000	4400	1600	260000	37000	200000000	38000000			I07	9	1400000	85000	3000	390	1600000	230000	220000000	26000000
	I08	22	400000	450000	4300	1300	490000	48000	260000000	29000000			I08	5	1400000	140000	3400	880	1600000	120000	290000000	79000000
	I09	19	240000	230000	4600	1300	330000	37000	290000000	45000000			I09	8	1400000	180000	3300	650	1700000	49000	280000000	29000000
	I10	27	660000	620000	3400	1200	690000	140000	190000000	33000000
	I15	28	640000	610000	3900	1400	710000	35000	200000000	62000000			I15	1	1500000		2500		1500000		170000000
	I23	1	1400000	#DIV/0!	3000	#DIV/0!	1600000	#DIV/0!	250000000	#DIV/0!
Surface water
	I06	12	810000	430000	1400	320	890000	760000	180000000	39000000
	I10	9	410000	220000	2900	640	620000	440000	170000000	22000000
	I15	12	690000	320000	1900	340	870000	440000	190000000	25000000
Surrounding water
	I00	128	600000	350000	1300	840	510000	580000	200000000	61000000
	I06	12	830000	430000	1400	350	910000	490000	190000000	27000000
	I10	12	520000	250000	2100	720	710000	510000	180000000	25000000
	I15	7	700000	320000	1400	170	800000	520000	170000000	21000000
