## Supplementary.Files for "Endogenous viral elements reveal associations between a non-retroviral RNA virus and symbiotic dinoflagellate genomes": ST.04.metagannot.csv

Accession	Taxa	Protein.Name
OLP75986.1	Symbiodinium microadriaticum	protein AK812_SmicGene44134 [Symbiodinium microadriaticum]
OLP81131.1	Symbiodinium microadriaticum	protein AK812_SmicGene38365, partial [Symbiodinium microadriaticum]"
OLP84606.1	Symbiodinium microadriaticum	protein AK812_SmicGene34502 [Symbiodinium microadriaticum]
OLP89343.1	Symbiodinium microadriaticum	protein AK812_SmicGene29214 [Symbiodinium microadriaticum]
OLP89743.1	Symbiodinium microadriaticum	protein AK812_SmicGene28771 [Symbiodinium microadriaticum]
OLP90425.1	Symbiodinium microadriaticum	protein AK812_SmicGene28006 [Symbiodinium microadriaticum]
OLP98238.1	Symbiodinium microadriaticum	LINE-1 retrotransposable element ORF2 protein [Symbiodinium microadriaticum]
OLQ00679.1	Symbiodinium microadriaticum	protein AK812_SmicGene16633 [Symbiodinium microadriaticum]
OLQ11024.1	Symbiodinium microadriaticum	protein AK812_SmicGene5243 [Symbiodinium microadriaticum]
OLQ13359.1	Symbiodinium microadriaticum	protein AK812_SmicGene2600 [Symbiodinium microadriaticum]
OLP77186.1	Symbiodinium microadriaticum	protein AK812_SmicGene42781 [Symbiodinium microadriaticum]
OLP78717.1	Symbiodinium microadriaticum	protein AK812_SmicGene41076 [Symbiodinium microadriaticum]
OLP84426.1	Symbiodinium microadriaticum	protein AK812_SmicGene34706 [Symbiodinium microadriaticum]
OLP90191.1	Symbiodinium microadriaticum	protein AK812_SmicGene28264 [Symbiodinium microadriaticum]
OLP97258.1	Symbiodinium microadriaticum	protein AK812_SmicGene20439 [Symbiodinium microadriaticum]
OLQ05953.1	Symbiodinium microadriaticum	protein AK812_SmicGene10784 [Symbiodinium microadriaticum]
OLQ11022.1	Symbiodinium microadriaticum	protein AK812_SmicGene5244 [Symbiodinium microadriaticum]
OLQ11614.1	Symbiodinium microadriaticum	Acetate--CoA ligase ACS, chloroplastic/glyoxysomal [Symbiodinium microadriaticum]
OLQ14181.1	Symbiodinium microadriaticum	protein AK812_SmicGene1672 [Symbiodinium microadriaticum]
