## Supplementary.Files for "Endogenous viral elements reveal associations between a non-retroviral RNA virus and symbiotic dinoflagellate genomes": ST.05.genome.completeness.xlsx

### Sheet: Sheet1
Family	Species (strain)	Authors (assembly)	Location/species of isolation	BUSCO score
Symbiodinaceae	Symbiodinium linucheae (CCMP2456)	Gonzalez-Pech et al. 2021	Plexaura homamalla (Bermuda)	C:21.8%[S:19.5%,D:2.3%]
				F:5.3%,M:72.9%,n:303
	Symbiodinium microadriaticum (04-503SCI.03)	Gonzalez-Pech et al. 2021	Orbicella faveolata (Florida)	C:41.6%[S:34.3%,D:7.3%]
				F:14.2%,M:44.2%,n:303
	Symbiodinium microadriaticum (CassKB8)	Gonzalez-Pech et al. 2021	Cassiopea sp. (Hawaii)	C:73.3%[S:46.2%,D:27.1%]
				F:6.6%,M:20.1%,n:303
	Symbiodinium microadriticum (CCMP2467)	Aranda et al. 2016; Gonzalez-Pech et al. 2019	Stylophora pistillata (Red Sea)	C:15.6%[S:13.9%,D:1.7%]
				F:5.6%,M:78.8%,n:303
	Symbiodinium natans (CCMP2548) **	Gonzalez-Pech et al. 2021	Seawater	C:15.5%[S:14.2%,D:1.3%]
				F:4.6%,M:79.9%,n:303
	Symbiodinium necroappetens (CCMP2469) *	Gonzalez-Pech et al. 2021	Condylactis gigantea (Jamaica)	C:22.8%[S:19.8%,D:3.0%]
				F:6.9%,M:70.3%,n:303
	Symbiodinium pilosum (CCMP2461) **	Gonzalez-Pech et al. 2021	Zoanthus sociatus (Jamaica)	C:19.8%[S:16.2%,D:3.6%]
				F:4.3%,M:75.9%,n:303
	Symbiodinium tridacnidorum (CCMP2592)	Gonzalez-Pech et al. 2021	Heliofungia actiniformis (Australia)	C:21.1%[S:18.8%,D:2.3%]
				F:5.0%,M:73.9%,n:303
	Symbiodinium tridacnidorum (sh18 A3 Y106)	Shoguchi et al. 2018	Tridacna crocea (Japan)	C:19.8%[S:18.8%,D:1.0%]
				F:7.3%,M:72.9%,n:303
	Brevolium minutum (Mf1.05b)	Shoguchi et al. 2013	Orbicella faveolata (Florida)	C:14.2%[S:13.5%,D:0.7%]
				F:5.6%,M:80.2%,n:303
	Cladocopium C15	Robbins et al. 2019	Porites lutea (Australia)	C:11.6%[S:11.6%,D:0.0%]
				F:4.3%,M:84.1%,n:303
	Cladocopium goreaui	Liu et al. 2018	Acropora tenuis (Australia)	C:27.7%[S:16.5%,D:11.2%]
				F:7.9%,M:64.4%,n:303
	Cladocopium sp C92 (Y103)	Shoguchi et al. 2018	Fragum sp. (Japan)	C:19.5%[S:18.8%,D:0.7%]
				F:7.6%,M:72.9%,n:303
	Durusdinium trenchii	Shoguchi et al. 2020	Favia speciosa (Japan)	C:28.7%[S:17.8%,D:10.9%]
				F:4.3%,M:67.0%,n:303
	Fugacium kawagutti (CS156 CCMP2468)	Liu et al. 2018	Montipora verrucosa (Hawaii)	C:28.3%[S:22.4%,D:5.9%]
				F:3.0%,M:68.7%,n:303
	Fugacium kawagutti (CCMP2468)	Lin et al. 2015	Montipora verrucosa (Hawaii)	C:17.9%[S:16.2%,D:1.7%]
				F:6.3%,M:75.8%,n:303
Suessiaceae	Polarella glacialis (CCMP1383) **	Stephens et al. 2020	Seawater (Antarctica)	C:20.8%[S:9.6%,D:11.2%]
				F:3.0%,M:76.2%,n:303
	Polarella glacialis (CCMP2088) **	Stephens et al. 2020	Seawater (Arctic)	C:21.8%[S:11.2%,D:10.6%]
				F:2.0%,M:76.2%,n:303
